# Mapping the nucleolar proteome reveals a spatiotemporal organization related to intrinsic protein disorder

**DOI:** 10.1101/2020.01.30.923003

**Authors:** Lovisa Stenström, Diana Mahdessian, Christian Gnann, Anthony J. Cesnik, Wei Ouyang, Manuel D. Leonetti, Mathias Uhlén, Sara Cuylen-Häring, Peter J. Thul, Emma Lundberg

## Abstract

The nucleolus is essential for ribosome biogenesis and is involved in many other cellular functions. We performed a systematic spatiotemporal dissection of the human nucleolar proteome using confocal microscopy. In total, 1,318 nucleolar proteins were identified; 287 were localized to fibrillar components, and 157 were enriched along the nucleoplasmic border, indicating a potential fourth nucleolar subcompartment (nucleoli rim). We found 65 nucleolar proteins (36 uncharacterized) to relocate to the chromosomal periphery during mitosis. Interestingly, we observed temporal partitioning into two recruitment phenotypes: early (prometaphase) and late (after metaphase), suggesting phase-specific functions. We further show that expression of MKI67 is critical for this temporal partitioning. We provide the first proteome-wide analysis of intrinsic protein disorder for the human nucleolus and show that nucleolar proteins in general, and mitotic chromosome proteins in particular, have significantly higher intrinsic disorder level compared to cytosolic proteins. In summary, this study provides a comprehensive and essential resource of spatiotemporal expression data for the nucleolar proteome as part of the Human Protein Atlas.
