## Supplementary material for "Mapping the nucleolar proteome reveals a spatiotemporal organization related to intrinsic protein disorder": Dataset EV2

### Sheet: Contents
Dataset EV2
Name	Description
Term	Gene Ontology Biological Process term
Count	Number of genes enriched for the term
PValue	Modified Fisher Exact p-value
Bonferroni	Bonferroni corrected p-value
Benjamini	Benjamini corrected p-value
FDR	False Discovery Rate

### Sheet: DAVID_functional_annotation
Term	Count	PValue	Bonferroni	Benjamini	FDR
GO:0006364~rRNA processing	97	9.08998e-58	2.68791e-54	2.68791e-54	1.63418e-54
GO:0006351~transcription, DNA-templated	226	3.26821e-20	9.6641e-17	4.83205e-17	5.87552e-17
GO:0000462~maturation of SSU-rRNA from tricistronic rRNA transcript (SSU-rRNA, 5.8S rRNA, LSU-rRNA)	21	1.05138e-16	3.28293e-13	1.09468e-13	1.9984e-13
GO:0006355~regulation of transcription, DNA-templated	171	3.04588e-14	8.99523e-11	2.2488e-11	5.46896e-11
GO:0042273~ribosomal large subunit biogenesis	16	1.85775e-12	5.49333e-09	1.09867e-09	3.3398e-09
GO:0006614~SRP-dependent cotranslational protein targeting to membrane	28	1.62546e-11	4.8065e-08	8.01084e-09	2.92223e-08
GO:0000184~nuclear-transcribed mRNA catabolic process, nonsense-mediated decay	30	2.34086e-10	6.92192e-07	9.88846e-08	4.20835e-07
GO:0010501~RNA secondary structure unwinding	18	5.44395e-10	1.60977e-06	2.01222e-07	9.78702e-07
GO:0019083~viral transcription	28	1.26051e-09	3.72732e-06	4.14147e-07	2.26611e-06
GO:0042254~ribosome biogenesis	15	1.66901e-08	4.93515e-05	4.93526e-06	3.00052e-05
GO:0006413~translational initiation	29	3.14889e-08	9.31083e-05	8.46475e-06	5.661e-05
GO:0006361~transcription initiation from RNA polymerase I promoter	13	4.23472e-07	0.00125142	0.000104345	0.000761307
GO:0006363~termination of RNA polymerase I transcription	12	1.71515e-06	0.00505886	0.000390054	0.00308341
GO:0000027~ribosomal large subunit assembly	10	2.42877e-06	0.00715615	0.00051286	0.0043663
GO:0009303~rRNA transcription	8	2.4797e-06	0.00730567	0.000488713	0.00445786
GO:0000463~maturation of LSU-rRNA from tricistronic rRNA transcript (SSU-rRNA, 5.8S rRNA, LSU-rRNA)	7	4.66862e-06	0.0137103	0.000862449	0.0083928
GO:0000460~maturation of 5.8S rRNA	8	5.07658e-06	0.0148994	0.000882639	0.00912617
GO:0006362~transcription elongation from RNA polymerase I promoter	11	9.74139e-06	0.0283945	0.00159902	0.0175114
GO:0000470~maturation of LSU-rRNA	8	1.69994e-05	0.049025	0.00264216	0.0305567
