## Supplementary material for "Mapping the nucleolar proteome reveals a spatiotemporal organization related to intrinsic protein disorder": Dataset EV3

### Sheet: Contents
Dataset EV3
Name	Description
Sheet 1 - Mitotic_chromosome_dataset	Proteins detected on the mitotic chromosomes
HPA Antibody ID	HPA antibodies used in experiment
ENSG ID	Ensembl gene ID
Gene name	HGNC gene symbol
Uniprot ID	Uniprot accession number
Nucleoli rim location	Yes - Protein having nucleoli rim location annotated in HPA Cell Atlas, No - Protein having nucleoli or fibrillar center annotation in HPA Cell Atlas.
Known mitotic chromosome location	Yes - Protein detected on perichromosomal layer in previous studies, No - Protein previously not detected on perichromosomal layer.
Recruitment phenotype U-2 OS	Early onset - protein recruited to perichromosomal layer during prophase, Late onset - Protein recruited to perichromosomal layer after metaphase.
Mitotic chromosome location HeLa WT	Yes - Mitotic chromosome location confirmed in HeLa WT cells, not expressed - Protein not expressed at RNA level in HeLa, negative staining - Negative staining observed.
Consistent recruitment phenotype HeLa WT	Yes - Recruitment phenotype consistent in both U-2 OS and HeLa WT, N/A - Too few cells to determine recruitment phenotype or protein not expressed in HeLa WT cells.
Mitotic chromosome phenotype HeLa KO	Disrupted - Protein aggregates observed, Negative - No staining observed in MKI67 KO cells, N/A - missing data in MKI67 KO cells.
Pan-dependent gene	Yes - Gene is labeled as pan-dependent in the DepMap Achilles dataset (Meyers et al. 2017), No - Gene is not pan-dependent.
Prognostic cancer marker	Favorable - Gene is labeled as a favourable prognostic marker in the HPA Pathology Atlas, Unfavorable - Gene is labeled as an unfavourable prognostic marker in the HPA Pathology Atlas, No - Gene is not labeled as a prognostic marker
Disorder fraction	Fraction of disordered residues per protein as predicted by IUPRED2A.
Name	Description
Sheet 2 - Not_detected_on_mitchrom	Proteins not detected on the mitotic chromosomes among the 150 proteins tested
HPA Antibody ID	HPA antibodies used in experiment
ENSG ID	Ensembl gene ID
Gene name	HGNC gene symbol
Uniprot ID	Uniprot accession number

### Sheet: Mitotic_chromosome_dataset
HPA Antibody ID	ENSG ID	Gene name	Uniprot ID	Nucleoli rim location	Known mitotic chromosome location	Recruitment phenotype U-2 OS	Mitotic chromosome location HeLa WT	Consistent recruitment phenotype HeLa WT	Mitotic chromosome phenotype HeLa KO	Pan-dependent gene	Prognostic cancer marker	Disorder fraction
HPA045126	ENSG00000077080	ACTL6B	O94805	yes	yes (homolog)	Late onset	yes	yes	Disrupted	no	no	0.0610329
HPA055896	ENSG00000214274	ANG	P03950	yes	no	Early onset	yes	yes	Negative	no	favorable	0.0544218
HPA043081, HPA036589	ENSG00000165733	BMS1	Q14692	no	no	Early onset	yes	yes	Disrupted	yes	unfavorable	0.423557
HPA047869	ENSG00000261236	BOP1	Q14137	yes	yes	Late onset	yes	N/A	Disrupted	yes	unfavorable	0.252011
HPA039614	ENSG00000113460	BRIX1	Q8TDN6	no	no	Early onset	yes	yes	Disrupted	yes	unfavorable	0.280453
HPA031217, HPA031219	ENSG00000112578	BYSL	Q13895	yes	no	Late onset	yes	yes	Disrupted	yes	unfavorable	0.361556
HPA075399	ENSG00000131591	C1orf159	Q96HA4	yes	no	Early onset	yes	yes	Negative	no	unfavorable	0.347368
HPA053914	ENSG00000185298	CCDC137	Q6PK04	no	yes	Early onset	yes	yes	Disrupted	yes	unfavorable	0.923875
HPA061922	ENSG00000205476	CCDC85C	A6NKD9	yes	no	Late onset	yes	yes	Disrupted	no	unfavorable	0.565632
HPA041117, HPA041540	ENSG00000110104	CCDC86	Q9H6F5	yes	yes (homolog)	Late onset	yes	yes	Disrupted	yes	unfavorable	1
HPA036494	ENSG00000153044	CENPH	Q9H3R5	yes	yes	Early onset	yes	yes	Negative	yes	unfavorable	0.242915
HPA041056	ENSG00000088205	DDX18	Q9NVP1	yes	yes	Early onset	yes	yes	Disrupted	yes	unfavorable	0.28806
HPA036593, HPA036592	ENSG00000165732	DDX21	Q9NR30	yes	yes	Early onset	yes	yes	Disrupted	yes	unfavorable	0.360153
HPA047087	ENSG00000124228	DDX27	Q96GQ7	no	yes	Early onset	yes	yes	Disrupted	yes	unfavorable	0.31407
HPA065343	ENSG00000174485	DENND4A	Q7Z401	yes	no	Late onset	yes	yes	Disrupted	no	no	0.205582
HPA045496	ENSG00000101457	DNTTIP1	Q9H147	yes	no	Early onset	yes	N/A	N/A	no	unfavorable	0.319149
HPA044502	ENSG00000067334	DNTTIP2	Q5QJE6	yes	yes (homolog)	Early onset	yes	yes	Disrupted	yes	unfavorable	0.744709
HPA035250	ENSG00000121570	DPPA4	Q7L190	yes	no	Early onset	yes	yes	Negative	no	no	0.467105
HPA042214	ENSG00000104047	DTWD1	Q8N5C7	yes	no	Late onset	yes	yes	Disrupted	no	no	0.0789474
HPA026512	ENSG00000117395	EBNA1BP2	Q99848	yes	yes	Late onset	yes	yes	Disrupted	yes	unfavorable	0.640523
HPA039304	ENSG00000126749	EMG1	Q92979	yes	no	Early onset	yes	yes	Disrupted	no	unfavorable	0.192623
HPA006230	ENSG00000135638	EMX1	Q04741	yes	no	Early onset	not expressed	N/A	N/A	no	favorable	0.346304
HPA005768	ENSG00000175832	ETV4	P43268	yes	no	Late onset	yes	yes	Disrupted	no	unfavorable	0.460744
HPA042800	ENSG00000175182	FAM131A	Q6UXB0	yes	no	Late onset	yes	yes	Disrupted	no	unfavorable	0.327869
HPA056991	ENSG00000071889	FAM3A	P98173	yes	no	Early onset	yes	yes	Negative	no	unfavorable	0.0782609
HPA055544, HPA062628	ENSG00000108592	FTSJ3	Q8IY81	yes	yes (homolog)	Early onset	yes	yes	Disrupted	yes	unfavorable	0.459268
HPA036743	ENSG00000163938	GNL3	Q9BVP2	yes	yes	Early onset	yes	yes	Disrupted	yes	unfavorable	0.360656
HPA030143	ENSG00000183856	IQGAP3	Q86VI3	yes	no	Late onset	yes	N/A	Disrupted	no	unfavorable	0.0649908
HPA041665	ENSG00000104731	KLHDC4	Q8TBB5	no	no	Early onset	yes	yes	Negative	no	favorable	0.446154
HPA043197	ENSG00000162755	KLHDC9	Q8NEP7	yes	no	Early onset	yes	yes	Disrupted	no	favorable	0.157593
HPA043433	ENSG00000111615	KRR1	Q13601	yes	yes (homolog)	Early onset	yes	yes	Disrupted	yes	no	0.391076
HPA053035	ENSG00000198945	L3MBTL3	Q96JM7	yes	yes	Early onset	yes	yes	Disrupted	no	no	0.298718
HPA058786	ENSG00000139233	LLPH	Q9BRT6	no	yes	Early onset	yes	yes	Disrupted	no	unfavorable	0.705426
HPA075974	ENSG00000125872	LRRN4	Q8WUT4	yes	no	Late onset	not expressed	N/A	N/A	no	no	0.274324
HPA000451	ENSG00000148773	MKI67	P46013	yes	yes	Early onset	yes	yes	Negative	no	unfavorable	0.898956
HPA035060	ENSG00000124383	MPHOSPH10	O00566	yes	yes	Late onset	yes	yes	Disrupted	yes	unfavorable	0.543319
HPA071110, Invitrogen PA3-16875	ENSG00000115053	NCL	P19338	yes	yes	Early onset	yes	yes	Disrupted	yes	unfavorable	0.678873
HPA035735	ENSG00000155438	NIFK	Q9BYG3	yes	yes	Late onset	yes	yes	Disrupted	yes	unfavorable	0.317406
HPA044258, HPA062195	ENSG00000188976	NOC2L	Q9Y3T9	yes	no	Early onset	yes	yes	Disrupted	yes	no	0.305741
HPA003547	ENSG00000273899	NOL12	Q9UGY1	no	no	Late onset	yes	yes	Disrupted	yes	unfavorable	0.86385
HPA029185	ENSG00000225921	NOL7	Q9UMY1	no	no	Early onset	yes	yes	Disrupted	yes	favorable	0.653696
HPA062922	ENSG00000198000	NOL8	Q76FK4	no	yes (homolog)	Early onset	yes	yes	Disrupted	yes	unfavorable	0.709512
HPA011384	ENSG00000181163	NPM1	P06748	yes	yes	Early onset	yes	yes	Disrupted	yes	unfavorable	0.612245
HPA049781	ENSG00000138801	PAPSS1	O43252	yes	no	Early onset	yes	yes	Negative	no	unfavorable	0.0352564
HPA040210, HPA066670	ENSG00000100029	PES1	O00541	yes	yes	Early onset	yes	yes	Disrupted	yes	unfavorable	0.29932
HPA010831	ENSG00000197724	PHF2	O75151	yes	yes	Early onset	negative staining	N/A	Disrupted	no	unfavorable	0.550182
HPA054483	ENSG00000102309	PIN4	Q9Y237	no	no	Early onset	yes	yes	Negative	no	favorable	0.442748
HPA070350	ENSG00000188368	PRR19	A6NJB7	yes	no	Late onset	yes	yes	Negative	no	no	0.671348
HPA038708	ENSG00000136045	PWP1	Q13610	yes	no	Early onset	yes	yes	Negative	yes	unfavorable	0.277445
HPA019703	ENSG00000103479	RBL2	Q08999	yes	no	Late onset	yes	N/A	Disrupted	no	favorable	0.308165
HPA031519	ENSG00000106344	RBM28	Q9NW13	no	no	Early onset	yes	yes	Disrupted	yes	unfavorable	0.458498
HPA028606	ENSG00000188739	RBM34	P42696	no	no	Early onset	yes	yes	Disrupted	no	no	0.5
HPA035475	ENSG00000197498	RPF2	Q9H7B2	yes	yes	Early onset	negative staining	N/A	Disrupted	yes	unfavorable	0.173203
HPA049837	ENSG00000085721	RRN3	Q9NYV6	yes	yes (homolog)	Early onset	yes	yes	Disrupted	yes	no	0.0814132
HPA016818, HPA018166	ENSG00000160214	RRP1	P56182	no	yes	Early onset	yes	yes	Disrupted	yes	unfavorable	0.455531
HPA024639	ENSG00000067533	RRP15	Q9Y3B9	yes	no	Early onset	yes	yes	Disrupted	yes	unfavorable	0.868794
HPA020324, HPA017893	ENSG00000160208	RRP1B	Q14684	yes	yes	Early onset	yes	yes	Disrupted	no	unfavorable	0.588391
HPA055549	ENSG00000179041	RRS1	Q15050	yes	yes	Early onset	yes	yes	Disrupted	yes	no	0.745205
HPA043483	ENSG00000171490	RSL1D1	O76021	yes	no	Early onset	yes	yes	Disrupted	yes	unfavorable	0.512245
HPA058111	ENSG00000145391	SETD7	Q8WTS6	yes	no	Early onset	yes	yes	Disrupted	no	unfavorable	0.101093
HPA023608	ENSG00000148296	SURF6	O75683	yes	yes	Early onset	yes	yes	Disrupted	yes	favorable	0.819945
HPA041717	ENSG00000221944	TIGD1	Q96MW7	yes	no	Late onset	yes	yes	Disrupted	no	unfavorable	0.115059
HPA025936	ENSG00000108651	UTP6	Q9NYH9	no	no	Early onset	yes	yes	Disrupted	yes	unfavorable	0.0251256
HPA038225	ENSG00000144560	VGLL4	Q14135	no	no	Early onset	yes	yes	Disrupted	no	favorable	0.868966
HPA059229	ENSG00000166261	ZNF202	O95125	yes	no	Late onset	yes	yes	Negative	no	unfavorable	0.353395

### Sheet: Not_detected_on_mitchrom
HPA Antibody ID	ENSG ID	Gene name	Uniprot ID
HPA037574	ENSG00000109881	CCDC34	Q96HJ3
HPA039618	ENSG00000107937	GTPBP4	Q9BZE4
HPA037366	ENSG00000166197	NOLC1	Q14978
HPA049918	ENSG00000101361	NOP56	O00567
HPA038238	ENSG00000070814	TCOF1	Q13428
HPA049546	ENSG00000105202	FBL;FBLL1	P22087
HPA043542	ENSG00000141076	UTP4	Q969X6
HPA053335	ENSG00000164323	CFAP97	Q9P2B7
HPA037389	ENSG00000107625	DDX50	Q9BQ39
HPA027163	ENSG00000134697	GNL2	Q13823
HPA060026	ENSG00000134697	GNL2	Q13823
HPA043110	ENSG00000129347	KRI1	Q8N9T8
HPA025936	ENSG00000108651	UTP6	Q9NYH9
HPA055806	ENSG00000108651	UTP6	Q9NYH9
HPA019866	ENSG00000146909	NOM1	Q5C9Z4
HPA066169	ENSG00000103550	KNOP1	Q1ED39
HPA071628	ENSG00000135372	NAT10	Q9H0A0
HPA057576	ENSG00000135372	NAT10	Q9H0A0
HPA076087	ENSG00000122557	HERPUD2	Q9BSE4
HPA061859	ENSG00000135953	MFSD9	Q8NBP5
HPA068845	ENSG00000166483	WEE1	P30291
HPA049593	ENSG00000070476	ZXDC	Q2QGD7
HPA001674	ENSG00000106415	GLCCI1	Q86VQ1
HPA023583	ENSG00000187624	C17orf97	Q6ZQX7
HPA054952	ENSG00000162650	ATXN7L2	Q5T6C5
HPA014855	ENSG00000213782	DDX47	Q9H0S4
HPA049600	ENSG00000105373	GLTSCR2	Q9NZM5
HPA018999	ENSG00000105373	GLTSCR2	Q9NZM5
HPA042378	ENSG00000149262	INTS4	Q96HW7
HPA035286	ENSG00000115761	NOL10	Q9BSC4
HPA040119	ENSG00000111641	NOP2	P46087
HPA066194	ENSG00000104356	POP1	Q99575
HPA058732	ENSG00000122965	RBM19	Q9Y4C8
HPA024642	ENSG00000117133	RPF1	Q9H9Y2
HPA002353	ENSG00000080608	PUM3	Q15397
HPA003730	ENSG00000170468	RIOX1	Q9H6W3
HPA044697	ENSG00000164338	UTP15	Q8TED0
HPA052427	ENSG00000178685	PARP10	Q53GL7
HPA005466	ENSG00000132382	MYBBP1A	Q9BQG0
HPA013788	ENSG00000253313	C1orf210	Q8IVY1
HPA040741	ENSG00000166477	LEO1	Q8WVC0
HPA041734	ENSG00000117877	CD3EAP	O15446
HPA054094	ENSG00000147140	NONO	Q15233
HPA054559	ENSG00000147140	NONO	Q15233
HPA042643	ENSG00000105447	GRWD1	Q9BQ67
HPA035881	ENSG00000145220	LYAR	Q9NX58
HPA062724	ENSG00000137876	RSL24D1	Q9UHA3
HPA063392	ENSG00000137876	RSL24D1	Q9UHA3
HPA047118	ENSG00000088930	XRN2	Q9H0D6
HPA066175	ENSG00000234545	FAM133A/FAM133B	Q5BKY9
HPA047957	ENSG00000179119	SPTY2D1	Q68D10
HPA041571	ENSG00000198498	TMA16	Q96EY4
HPA008436	ENSG00000123485	HJURP	Q8NCD3
HPA051771	ENSG00000182944	EWSR1	Q01844
HPA005792	ENSG00000183036	PCP4	P48539
HPA003725	ENSG00000104714	ERICH1	Q86X53
HPA065118	ENSG00000140319	SRP14	P37108
HPA063386	ENSG00000197385	ZNF860	A6NHJ4
HPA041070	ENSG00000158806	NPM2	Q86SE8
HPA038186	ENSG00000159335	PTMS	P20962
HPA058739	ENSG00000133114	GPALPP1	Q8IXQ4
HPA061291	ENSG00000104979	C19orf53	Q9UNZ5
HPA051294	ENSG00000143420	ENSA	O43768
HPA047397	ENSG00000232112	TMA7	Q9Y2S6
HPA047232	ENSG00000181638	ZFP41;RP13-582O9.6
HPA026948	ENSG00000135698	MPHOSPH6	Q99547
HPA053424	ENSG00000184967	NOC4L	Q9BVI4
HPA056928	ENSG00000115946	PNO1	Q9NRX1
HPA029905	ENSG00000124541	RRP36	Q96EU6
HPA035949	ENSG00000198301	SDAD1	Q9NVU7
HPA059729	ENSG00000189159	HN1	Q9UK76
HPA042904	ENSG00000137804	NUSAP1	Q9BXS6
HPA028120	ENSG00000134690	CDCA8	Q53HL2
HPA006458	ENSG00000131747	TOP2A	P11388
HPA053314	ENSG00000164104	HMGB2	P26583
HPA051832	ENSG00000170270	GON7	Q9BXV9
HPA071952	ENSG00000065328	MCM10	Q7L590
HPA074173	ENSG00000067365	METTL22	Q9BUU2
HPA071309	ENSG00000136824	SMC2	O95347
HPA060247	ENSG00000172006	ZNF554	Q86TJ5
HPA051712	ENSG00000105058	FAM32A	Q9Y421
HPA073141	ENSG00000163064	EN1	Q05925
HPA037363	ENSG00000010292	NCAPD2	Q15021
HPA061670	ENSG00000163950	SLBP	Q14493
HPA042874	ENSG00000187051	RPS19BP1	Q86WX3
HPA028975	ENSG00000145908	ZNF300	Q96RE9
HPA042820	ENSG00000184220	CMSS1	Q9BQ75
HPA054363	ENSG00000142684	ZNF593	O00488
HPA058451	ENSG00000260596	DUX4	Q9UBX2
HPA055695	ENSG00000183751	TBL3	Q12788
HPA052590	ENSG00000176476	SGF29	Q96ES7
