## Supplementary material for "Mapping the nucleolar proteome reveals a spatiotemporal organization related to intrinsic protein disorder": Dataset EV4

### Sheet: Contents
Dataset EV4
Name	Description
Gene	HGNC gene symbol
Protospacer	Guide RNA sequences for the CRISPR/Cas9 mediated knock in
Ultramer sequence	The presumed DNA sequencing product after HDR mediated knock in of mNG11 between forward and reverse sequencing primers; including the 200bp homology arms and the inserted fluorescent protein.
Sequencing primer forward	Forward primer used for Amplicon sequencing
Sequencing primer reverse	Reverse primer used for Amplicon sequencing

### Sheet: Sequences
Gene	Protospacer	Ultramer sequence	Sequencing primer forward	Sequencing primer reverse
MKI67	GATTATGTGTAACAGAACAA	CTTGGATAAAATCATTGAAGAGGATGATGCTTAT GACTTCAGTACAGATTATGTGGGTGGCGGATTG GAAGTTTTGTTTCAAGGTCCAGGAAGTGGTACC GAGCTCAACTTCAAGGAGTGGCAAAAGGCCTTT ACCGATATGATGTAACAGAACAATccCTTTTTATG ATTTTTTTTTTAACATTTTAAGCAGACTGCTA	CTACACGACGCTCTTCCGATCTTCTTTCTCAGCTAAAACGTCCG	AGACGTGTGCTCTTCCGATCTTGCTATCAGAGTAACTCGCACC
GNL3	ATAGTAACCAGGCGTCTCGT	GAAAGTGGGGACCGTCGACCCCGCTCCTTTTG ATAGTAACCAacctacggGTGGGCCAACCACTTCC TGGACCTTGAAACAAAACTTCCAATCCGCCACC CATCATATCGGTAAAGGCCTTTTGCCACTCCTTG AAGTTGAGCTCGGTCATTTTCTAAACAGTAAGTT Gagtataatccgtaggggaaggccaggtataa	CTACACGACGCTCTTCCGATCTTGAAAATCTCTTTATTTTCCTGCA	AGACGTGTGCTCTTCCGATCTATTCCAAGTTGCCTGGTTTTAA
